# A chicken interferon stimulated gene screen reveals limited genes restricting influenza replication

**DOI:** 10.64898/2026.07.24.740132

**Authors:** Alison J. Barkhymer, Jordan T. Becker, Frances K. Shepherd, Clayton K. Mickelson, Lauren M. Pross, Mark Salnikov, Ryan A. Langlois

## Abstract

Avian influenza A virus (IAV) is a major global health threat. Not only does it cause significant economic losses to the agricultural industry, but it also presents a risk of spillover into the human population. However, several obstacles must be overcome for a successful cross-species transmission event to occur. One of these obstacles is the innate immunity of the host. While the innate immune response to IAV in humans has been well-studied, the innate immune response to IAV in birds is not as well understood. Here, we explore the interferon-induced immune response by identifying interferon-stimulated genes (ISGs) in chicken, quail, and duck cells, and find that they are largely species-specific. Using this data, we performed a CRISPR knockout ISG screen against two strains of IAV, the mouse-adapted PR8, and the low pathogenicity avian IAV isolate WF10. We find that for PR8, IFITM3 is the dominant restrictor of viral replication with several additional hits with modest effects, consistent with previous work in mammals. For avian WF10, IFITM3 was also a hit however there were two additional hits absent for PR8, the HSP70 co-chaperone protein BAG5 and deubiquitinase OTUD4. Overall, these findings confirm the divergence of interferon-mediated immunity between species and establish a screening system that can be used to identify ISGs important for viral restriction in avian species.

**IMPORTANCE:** Wild birds, especially waterfowl and shore birds, are the primary natural reservoir for influenza A viruses. These birds can transmit IAV to domestic poultry, where the spillover risk to humans increases. Chickens are the most common species of domestic poultry world-wide and are frequently infected with avian influenza viruses. Despite this, relatively little is known about how their immune system responds to influenza infection. This lack of knowledge creates a barrier to finding ways of preventing or mitigating IAV infection in chicken flocks. In this study, we characterized the interferon-induced immune response to IAV in chickens and found that only a small subset of ISGs were responsible for restricting IAV in chicken cells.
