## Supplemental Table 3 for "A chicken interferon stimulated gene screen reveals limited genes restricting influenza replication"

### Sheet: Sheet1
Gene Target	Species	Foward Primer	dsiRNA Sequence
B4GALNT4_1	Gallus gallus	AAAUGAUGUUUCCAAGCUAAUUUCT	rArArArUrGrArUrGrUrUrUrCrCrArArGrCrUrArArUrUrUCT
B4GALNT4_2	Gallus gallus	AAGCAAAC UGCAUGUUUUUGAAGA	rArArGrCrArArArCrCrUrGrCrArUrGrUrUrUrUrUrGrArAGA
B4GALNT4_3	Gallus gallus	CCUUUACCCAAAGCUUCUGAAGAAA	rCrCrUrUrUrArCrCrCrArArArGrCrUrUrCrUrGrArArGrAAA
IFITM1_1	Gallus gallus	CAAAUAAAGCUUCUUCCCCAUUCTA	rCrArArArUrArArArGrCrUrUrCrUrUrCrCrCrCrArUrUrCTA
IFITM1_2	Gallus gallus	CACCAGCAUCAACAUGCCUUCCUAC	rCrArCrCrArGrCrArUrCrArArCrArUrGrCrCrUrUrCrCrUAC
IFITM1_3	Gallus gallus	CGAAGAUCUUUAACAUCUUUGCATT	rCrGrArArGrArUrCrUrUrUrArArCrArUrCrUrUrUrGrCrATT
IFITM2_1	Gallus gallus	AUGGAUUGCCACUGUCACAAAUAAA	rArUrGrGrArUrUrGrCrCrArCrUrGrUrCrArCrArArArUrAAA
IFITM2_2	Gallus gallus	CAAGGUGCUGAACAUCAUCUUCUCT	rCrArArGrGrUrGrCrUrGrArArCrArUrCrArUrCrUrUrCrUCT
IFITM2_3	Gallus gallus	CCCAAGGAAUUUCUGCUUUGGGGAA	rCrCrCrArArGrGrArArUrUrUrCrUrGrCrUrUrUrGrGrGrGAA
IFITM3_1	Gallus gallus	GGCAGCACCUCAUUGGUA AAAAACA	rGrGrCrArGrCrArCrCrUrCrArUrUrGrGrUrArArArArArACA
IFITM3_2	Gallus gallus	CAUGCUUUCCUUGCUUCUUCCAATC	rCrArUrGrCrUrUrUrCrCrUrUrGrCrUrUrCrUrUrCrCrArATC
IFITM3_3	Gallus gallus	CACCUCACUCUGCCUUUCUGCUATT	rCrArCrCrUrCrArCrUrCrUrGrCrCrUrUrUrCrUrGrCrUrATT
IFITM5_1	Gallus gallus	CAGCCAAGCAUUUCUGAUAACCACA	rCrArGrCrCrArArGrCrArUrUrUrCrUrGrArUrArArCrCrACA
IFITM5_2	Gallus gallus	AGCAGUGAAAGGUGCAUGAUGACAC	rArGrCrArGrUrGrArArArGrGrUrGrCrArUrGrArUrGrArCAC
IFITM5_3	Gallus gallus	GGUGGUUGCUUUCUUUCAAUCUCTC	rGrGrUrGrGrUrUrGrCrUrUrUrCrUrUrUrCrArArUrCrUrCTC
IFITM10_1	Gallus gallus	UCAAUAAAGAUACCUCUGAUAUCTG	rUrCrArArUrArArArGrArUrArCrCrUrCrUrGrArUrArUrCTG
IFITM10_2	Gallus gallus	AAGAUCUUAUUUCAUGGCAAACAGA	rArArGrArUrCrUrUrArUrUrUrCrArUrGrGrCrArArArCrAGA
IFITM10_3	Gallus gallus	ACUUAAAUGGUGCAGUGGAAGACGC	rArCrUrUrArArArUrGrGrUrGrCrArGrUrGrGrArArGrArCGC
STAT1_1	Gallus gallus	AUGUUUUUCUUACUUGACAUCAAGA	rArUrGrUrUrUrUrUrCrUrUrArCrUrUrGrArCrArUrCrArAGA
STAT1_2	Gallus gallus	GUAAUGAACAUGGAAGAAUCUACTA	rGrUrArArUrGrArArCrArUrGrGrArArGrArArUrCrUrArCTA
STAT1_3	Gallus gallus	GAAUUUGUCCUUCUUUCUAAACCCA	rGrArArUrUrUrGrUrCrCrUrUrCrUrUrUrCrUrArArArCrCCA
STAT2_1	Gallus gallus	GACUUCAGCUACAAGAUGUACUACC	rGrArCrUrUrCrArGrCrUrArCrArArGrArUrGrUrArCrUrACC
STAT2_2	Gallus gallus	CUGACCAAGAAGAAGGAGUACCUGA	rCrUrGrArCrCrArArGrArArGrArArGrGrArGrUrArCrCrUGA
STAT2_3	Gallus gallus	ACAUCAUCCGUGAUUACCAACUGCT	rArCrArUrCrArUrCrCrGrUrGrArUrUrArCrCrArArCrUrGCT
IRF8_1	Gallus gallus	GAUGAGGUGGUGAAGAUAUUCGACA	rGrArUrGrArGrGrUrGrGrUrGrArArGrArUrArUrUrCrGrACA
IRF8_2	Gallus gallus	ACAGAUAUCUUCUAUUUUAAAGATA	rArCrArGrArUrArUrCrUrUrCrUrArUrUrUrUrArArArGrATA
IRF8_3	Gallus gallus	AUGACCGUCAGAAGCAGAUCACCAA	rArUrGrArCrCrGrUrCrArGrArArGrCrArGrArUrCrArCrCAA
