## Supplemental Table 2 for "A chicken interferon stimulated gene screen reveals limited genes restricting influenza replication"

### Sheet: Sheet1
Gene Target	Species	Forward Primer	Reverse Primer	Source
ATHL1_1	Gallus gallus	caccgCGCAACATCCTCCATGTCAG	gaacCTGACATGGAGGATGTTGCGc	Synthego
ATHL1_2	Gallus gallus	caccggAAGTGGAGGTGAACACAGCG	gaacCGCTGTGTTCACCTCCACTTcc	Synthego
ATHL1_3	Gallus gallus	caccGCAAGGAGCCGTGAGTCTGA	gaacTCAGACTCACGGCTCCTTGC	Synthego
B4GALNT4_1	Gallus gallus	caccggACTGCAGATGGGGAGCGGCT	gaacAGCCGCTCCCCATCTGCAGTcc	Synthego
B4GALNT4_2	Gallus gallus	caccGTGGCTCTCACTGGAGTCCT	gaacAGGACTCCAGTGAGAGCCAC	Synthego
B4GALNT4_3	Gallus gallus	caccgCCACCGCCGGCCGCCTGCCG	gaacCGGCAGGCGGCCGGCGGTGGc	Synthego
BAG5_1	Gallus gallus	caccgCAGCAAGTGGCCGTCTTCAG	gaacCTGAAGACGGCCACTTGCTGc	rgenome
BAG5_2	Gallus gallus	caccgTCAGCGGGCTGTCCACGGAC	gaacGTCCGTGGACAGCCCGCTGAc	rgenome
BAG5_3	Gallus gallus	caccGGGCAAAGGGGACATCCAGC	gaacGCTGGATGTCCCCTTTGCCC	rgenome
COMMD8_1	Gallus gallus	caccggTTGGAGCTTGGCGGAGTGGA	gaacTCCACTCCGCCAAGCTCCAAcc	Synthego
COMMD8_2	Gallus gallus	caccgCCGCTGTAATCCTGGTACCG	gaacCGGTACCAGGATTACAGCGGc	Synthego
COMMD8_3	Gallus gallus	caccggTTGATGGCATATGTGGACGT	gaacACGTCCACATATGCCATCAAcc	Synthego
IFITM1_1	Gallus gallus	caccGTCACATCCTGCCCGTAGGA	gaacTCCTACGGGCAGGATGTGAC	rgenome
IFITM1_2	Gallus gallus	caccGCTGTGCAACGCCTTCTGCC	gaacGGCAGAAGGCGTTGCACAGC	rgenome
IFITM1_3	Gallus gallus	caccggTTCGTAGGCGCCAGCAGCTA	gaacTAGCTGCTGGCGCCTACGAAcc	rgenome
IFITM2_1	Gallus gallus	caccggAGCATCCCGCTGCACCCACC	gaacGGTGGGTGCAGCGGGATGCTcc	rgenome
IFITM2_2	Gallus gallus	caccGAAGCAGAAGCAGCCGAGGT	gaacACCTCGGCTGCTTCTGCTTC	rgenome
IFITM2_3	Gallus gallus	caccgCTGGAAGGTGCTCGGTGGTA	gaacTACCACCGAGCACCTTCCAGc	rgenome
IFITM3_1	Gallus gallus	caccGGGGAAGACCCGCAGCACGG	gaacCCGTGCTGCGGGTCTTCCCC	rgenome
IFITM3_2	Gallus gallus	caccgTCGCGGGGAGGAGGCACCAG	gaacCTGGTGCCTCCTCCCCGCGAc	rgenome
IFITM3_3	Gallus gallus	caccGCCAGGTGGTCGCGGGGAGG	gaacCCTCCCCGCGACCACCTGGC	rgenome
IFITM5_1	Gallus gallus	caccggAGTCCTGGGCGAGCTTGGAG	gaacCTCCAAGCTCGCCCAGGACTcc	Synthego
IFITM5_2	Gallus gallus	caccggAGCCCGCTGCTACAACGCGC	gaacGCGCGTTGTAGCAGCGGGCTcc	Synthego
IFITM5_3	Gallus gallus	caccgCTCGCCGCTCTGGTGGTCAC	gaacGTGACCACCAGAGCGGCGAGc	Synthego
IFITM10_1	Gallus gallus	caccgCTGCGTCCTCTCCGTGGTGG	gaacCCACCACGGAGAGGACGCAGc	Synthego
IFITM10_2	Gallus gallus	caccggTCTCCACCGAGTGCTTGCAC	gaacGTGCAAGCACTCGGTGGAGAcc	Synthego
IFITM10_3	Gallus gallus	caccggATGCGAAGCAGCCCTGCTGG	gaacCCAGCAGGGCTGCTTCGCATcc	Synthego
IRF8_1	Gallus gallus	caccgAGCAGTACCCGGGGCTCATC	gaacAGCAGTACCCGGGGCTCATCc	rgenome
IRF8_2	Gallus gallus	caccgAAACCATGTTCCGCATCCCC	gaacGGGGATGCGGAACATGGTTTc	rgenome
IRF8_3	Gallus gallus	caccGCATCCCCTGGAAGCACGCA	gaacTGCGTGCTTCCAGGGGATGC	rgenome
MRGBP_1	Gallus gallus	caccggACCACCACCGCCTCCTCTGC	gaacGCAGAGGAGGCGGTGGTGGTcc	Synthego
MRGBP_2	Gallus gallus	caccGGCGGCCGCAACAGCAGCGG	gaacCCGCTGCTGTTGCGGCCGCC	Synthego
MRGBP_3	Gallus gallus	caccGGAGAAACCGCCGCTGCCCG	gaacCGGGCAGCGGCGGTTTCTCC	Synthego
OTUD4_1	Gallus gallus	caccgCGCTCCCGCGGCCGCGTCCA	gaacTGGACGCGGCCGCGGGAGCGc	rgenome
OTUD4_2	Gallus gallus	caccGGACTGCTACTTGCGATCTC	gaacGAGATCGCAAGTAGCAGTCC	rgenome
OTUD4_3	Gallus gallus	caccgTGCGATCTCAGGGCTTGTAC	gaacGTACAAGCCCTGAGATCGCAc	rgenome
SLC35D1_1	Gallus gallus	caccggAACTGCGACGACATGGCTGC	gaacGCAGCCATGTCGTCGCAGTTcc	Synthego
SLC35D1_1	Gallus gallus	caccggTGAGAGGGGGCCCGGTAGCA	gaacTGCTACCGGGCCCCCTCTCAcc	Synthego
SLC35D1_1	Gallus gallus	caccGTTGCGTGGAGGGCGTTGCG	gaacCGCAACGCCCTCCACGCAAC	Synthego
STAT1_1	Gallus gallus	caccggTGTAGCAAAAGATACGTTGT	gaacACAACGTATCTTTTGCTACAcc	Synthego
STAT1_2	Gallus gallus	caccggCAAGCTGTGACAGCAGGTCA	gaacTGACCTGCTGTCACAGCTTGcc	Synthego
STAT1_3	Gallus gallus	caccggAATTCACAACTGTCTGAAAG	gaacCTTTCAGACAGTTGTGAATTcc	Synthego
STAT2_1	Gallus gallus	caccGGGGCGCAGTGAGACCCTGC	gaacGCAGGGTCTCACTGCGCCCC	Synthego
STAT2_2	Gallus gallus	caccggAGCTGAGCGCGTGGCATGAG	gaacCTCATGCCACGCGCTCAGCTcc	Synthego
STAT2_3	Gallus gallus	caccggTGCAGCAGGAGCTGAGCGCG	gaacCGCGCTCAGCTCCTGCTGCAcc	Synthego
LacZ	E coli	caccGCCCGAATCTCTATCGTGCGG	gaacCCGCACGATAGAGATTCGGGC	PMID: 30578845
