## Supplemental Table 4 for "A chicken interferon stimulated gene screen reveals limited genes restricting influenza replication"

### Sheet: Sheet1
Gene Target	Species	Forward Primer	Reverse Primer	Source
β-actin	Coturnix japonica	GAGAAATTGTGCGTGACATCA	CCTGAACCTCTCATTGCCA	PMID: 21323426
HELZ2	Coturnix japonica	AGCCACCACGGAGAAGACAATCT	CTCATCCAACAGGCGGTCAACAG	PMID: 32183248
IFIT5	Gallus gallus	TGCTCTGAGGGAAGAACCCAACA	AGGCTCCAGGGATGAGTCCACTT	PMID: 32183248
IFIT5	Anas platyrhynchos	AAGCTACCTTCAAACGGGTA	TCCTCCTTCAGCAAAGTCCA	PMID: 25816333
IFIT5	Homo sapiens	CGTCCTTCGTTATGCAGCCAAG	CCGTGTAGCAAAGTCCCATCTG	PMID: 32267861
IFIT5	Coturnix japonica	CTGGGGGAACTACGCTTGGATC	CTGGAAGCTGAATCTTCAACTGAGC	This publication
IFITM3	Gallus gallus	TTGATCAGATGGGCCGTG	GCTGTACGCCAACGTCTG	PMID: 26468537
Mx1	Gallus gallus	GGACTTCTGCAACGAATTG	TCCCACAAGTTCATCTGTAAG	PMID: 23220072
Mx1	Anas platyrhynchos	GAAAGGACACTTGGGATCCTCAC	CAGATGCCAAGGTCAGTTTGTTG	This publication
OASL	Gallus gallus	ACGCACTGGGGCAGGTGATTC	CGGCTTCAACATCTCCTTGTACCAG	This publication
OASL	Anas platyrhynchos	AAGACGGTCAAGGGTGGCTCG	GCCTCTGCCTGCACTCTTGG	This publication
OASL	Coturnix japonica	AAGACCGTCAAGGGCGGCTCG	ACGCTGTCGGGGGACACTCAT	This publication
OASL	Homo sapiens	GCGGAGCCCATCACGGTCAC	AGGACCACCGCAGGCCTTGA	PMID: 33626545
TUBA4A	Homo sapiens/Gallus gallus/Anas platyrhychos	GACGACTCCTTCACCACCTTC	TGCTCTGGGTGGAAGAGCTG	This publication
TRIM25	Coturnix japonica	GGAGCTTATGCAGTATGCCGCT	CCAACACTTGGGGACAGTCGG	This publication
M	Influenza	AGCGAAAGCAGGTAGATATTGAAAG	TTTTTTACTCCAGCTCTATGCTGAC	This publication
PB2	Influenza	GGAGGCACAGGATGTAATCA	CGTTAGTTGCGATTCCGATG	PMID: 17634232
